# Single-cell characterization of the human immune landscape reveals dysfunction in monocyte-mediated cellular interactions in symptomatic malaria

**DOI:** 10.64898/2026.10.14.759097

**Authors:** Loréna Quatreville, Mathieu Adjemout, Charlyne Gard, Magali Torres, Camille Cohen, Brigitte Tumamo Fotso, Sandie Ménard, Abdel Yaya-Oye Akibou, Valérie Duplan-Eche, Anne-Laure Iscache, Martine Biarnes-Pelicot, Balotin Fogang, Antoine Berry, Nicolas Blanchard, Lionel Spinelli, Sandrine Nsango, Antoine Claessens, Sandrine Marquet

## Abstract

*Plasmodium falciparum* infection results in a wide range of phenotypes including chronic asymptomatic and symptomatic individuals. The malaria outcome depends, at least in part, on host immune responses mediated by specific cell subsets. Here, we investigated the immune landscape of chronic asymptomatic and symptomatic children using single-cell RNA sequencing. Unexpectedly, we uncovered biologically relevant immune cell complexes, which were further confirmed by imaging flow cytometry. Symptomatic infection was associated with a decrease of cell-cell interactions, particularly between non-classical monocytes and T cells. Non-classical monocytes from symptomatic children exhibited profiles with increased inflammation characterized by enhanced *S100A8*-*S100A9* expression together with decreased expression of interaction-associated genes such as *CD86* or *ITGAL*. Moreover, we demonstrated that inflammatory and cell interaction programs could not be activated simultaneously within the same cell. In addition, the concomitant expression of inflammatory genes and members of the *LILR* gene family was predominantly observed in monocytes from symptomatic individuals. These findings raise the possibility that enhanced *S100A8*/*S100A9*-*LILRB1* signaling may contribute to the altered functional state of monocytes in symptomatic malaria and, potentially, may impair their interactions with T cells. Together, our results suggest that immune cell complexes may therefore reveal an additional layer of immune regulation associated with the development of clinical malaria.
