## Supplementary Table 1 for "Single-cell characterization of the human immune landscape reveals dysfunction in monocyte-mediated cellular interactions in symptomatic malaria"

### Sheet: Clinical characteristics
	Individual	Sex	Age (years)	Phenotype	Parasitemia (Parasites/µL)	Fever (°C)
	C3	Male	12	Asymptomatic chronic	1.9x104	<37.5
	C4	Male	11	Asymptomatic chronic	7.2x103	<37.5
	S2	Female	10	Symptomatic	5.4x102	37.5<F<38.5
	S3	Male	12	Symptomatic	8.0x106	>38.5
	C2	Male	11	Asymptomatic chronic	1.6x104	<37.5
	C1	Female	10	Asymptomatic chronic	3.9x104	<37.5
	S1	Male	6	Symptomatic	1.1x103	37.5<F<38.5

### Sheet: CellRanger QC
	Cells						Cell multiplexing				Mapping metrics
Individuals	Number of cells	Mean reads per cell	Median genes per cell	Total genes detected	Median UMI counts per cell	Confidently mapped reads in cells	Cells detected in this sample	Cells detected in this sample (%)	Cells detected in other samples	Cells detected in other samples (%)	Reads confidently mapped to filtered probe set
C2	12,527	26,864	3,161	15,422	6,835	0.9696	12,527 (30.02%)	0.3002	29,196 (69.98%)	0.6998	0.9522
S3	10,362	39,646	1,945	14,973	3,339	0.8349	10,362 (27.00%)	0.27	28,013 (73.00%)	0.73	0.9259
S2	10,624	35,622	1,699	14,821	2,817	0.8725	10,624 (27.07%)	0.2707	28,628 (72.93%)	0.7293	0.9115
C3	9,323	28,781	1,578	14,637	2,576	0.8555	9,323 (25.88%)	0.2588	26,697 (74.12%)	0.7412	0.9193
C4	10,231	30,836	1,559	14,748	2,539	0.8649	10,231 (28.40%)	0.284	25,789 (71.60%)	0.716	0.9001
S1	8,432	35,994	1,887	14,706	3,346	0.8238	8,432 (23.41%)	0.2341	27,588 (76.59%)	0.7659	0.9263
C1	8,034	22,591	1,273	14,285	1,990	0.8493	8,034 (22.30%)	0.223	27,986 (77.70%)	0.777	0.9172

### Sheet: Seurat flagged cells
	Nb of cells flagged based on :
Individuals	UMs count	Gene count	Percentage of mithochondrial transcript >10%
C2	264	431	30
S3	71	105	93
S2	57	66	222
C3	39	62	82
C4	63	123	340
C1	7	17	149
S1	25	17	105
