## Supplementary Table 4 for "Single-cell characterization of the human immune landscape reveals dysfunction in monocyte-mediated cellular interactions in symptomatic malaria"

### Sheet: Supplementary Table 4
Individual	Cell population population	Cluster identifyers	Number of original clusters	Numbers of subclusters
C2	Monocyte	7, 14, 15, 16	4	10
	Memory-effector CD4 T cell	2	1	6
	Naive and memory B cell	3, 6, 10, 11	4	9
	Memory-effector CD8 T cell_NK cell	4, 8, 9, 12	4	11
S3	Monocyte	1, 8, 15	3	10
	Memory-effector CD4 T cell	5	1	4
	Naive and memory B cell	6, 9	2	7
	Memory-effector CD8 T cell_NK cell	4, 12, 16	3	7
S2	Monocyte	2, 7, 9, 14	4	10
	Memory-effector CD4 T cell	1	1	6
	Naive and memory B cell	4, 6, 11	3	7
	Memory-effector CD8 T cell_NK cell	8, 10, 13, 16, 17	5	8
C3	Monocyte	8, 9, 10	3	7
	Memory-effector CD4 T cell	2	1	6
	Naive and memory B cell	4, 6	2	7
	Memory-effector CD8 T cell_NK cell	3, 5, 11	3	8
C4	Monocyte	6, 8	2	7
	Memory-effector CD4 T cell	2	1	5
	Naive and memory B cell	5, 7, 9	3	7
	Memory-effector CD8 T cell_NK cell	3, 11, 12, 13	4	6
S1	Monocyte	2, 4, 10, 11	4	11
	Memory-effector CD4 T cell	3, 9	2	7
	Naive and memory B cell	5, 8	2	8
	Memory-effector CD8 T cell_NK cell	6	1	7
C1	Monocyte	4, 8, 9, 14	4	8
	Memory-effector CD4 T cell	3, 5	2	3
	Naive and memory B cell	6, 7	2	5
	Memory-effector CD8 T cell_NK cell	2, 10, 16	3	7
