## Supplementary Table 5 for "Single-cell characterization of the human immune landscape reveals dysfunction in monocyte-mediated cellular interactions in symptomatic malaria"

### Sheet: Supplementary Table 5
Proportion of monocytes complexes among monocytes							Proportion of multiplets among all cells
	singlet	multiplet	Monocyte multiplet proportion	Percentage	Complexe formation rate			Multiplet number	Total number of cells	Multiplet proportion	Percentage
C1	773	558	0.419234	0.419234	0.721863		C1	873	8032	0.10869	0.10869
C2	918	707	0.435077	0.435077	0.770153		C2	1557	12524	0.124321	0.124321
C3	541	761	0.584485	0.584485	1.40665		C3	1310	9320	0.140558	0.140558
C4	583	684	0.539858	0.539858	1.17324		C4	1314	10209	0.12871	0.12871
S1	1724	635	0.269182	0.269182	0.368329		S1	843	8431	0.0999881	0.0999881
S2	1879	857	0.313231	0.313231	0.456094		S2	1540	10610	0.145146	0.145146
S3	1413	403	0.221916	0.221916	0.285209		S3	644	10362	0.0621502	0.0621502
Proportion of monocytes complexes among all cells
	multiplet number	Total number of cells	Multiplet proportion	Percentage
C1	558	8032	0.0694721	0.0694721
C2	707	12524	0.0564516	0.0564516
C3	761	9320	0.0816524	0.0816524
C4	684	10209	0.0669997	0.0669997
S1	635	8431	0.0753173	0.0753173
S2	857	10610	0.0807729	0.0807729
S3	403	10362	0.0388921	0.0388921
