## Supplementary Table 6 for "Single-cell characterization of the human immune landscape reveals dysfunction in monocyte-mediated cellular interactions in symptomatic malaria"

### Sheet: Supplementary Table 6
			All cells
		Individual ID	C1	C2	C3	C4	S1	S2	S3
Counts		Total	8032	12524	9320	10209	8431	10610	10362		Doublet
		Classical monocytes	405	580	305	366	1145	1183	1771		Triplet
		Intermediate monocytes	197	114	0	0	0	385	0		Multiplet
		Non-classical monocytes	171	224	236	217	579	311	88
		T cells	4474	6456	5381	5099	4158	4526	5157		Embedded= same cell-type
		B cells	1117	2716	1219	1313	1105	1890	716		Neotypic = different cell-types
		Platelets	8	0	0	34	21	0	97
Proportion		Classical monocytes	0.0504233	0.0463111	0.0327253	0.0358507	0.135808	0.111499	0.170913
		Intermediate monocytes	0.0245269	0.00910252	0	0	0	0.0362865	0
		Non-classical monocytes	0.0212898	0.0178857	0.0253219	0.0212558	0.0686751	0.029312	0.00849257			Individual ID	C1	C2	C3	C4	S1	S2	S3
		T cells	0.557022	0.51549	0.577361	0.499461	0.49318	0.426579	0.497684			Total cells	8032	12524	9320	10209	8431	10610	10362
		B cells	0.139069	0.216864	0.130794	0.128612	0.131064	0.178134	0.0690986			Proportion of expected multiplets	0.06	0.1	0.07	0.08	0.07	0.08	0.08
		Platelets	0.000996016	0	0	0.00333039	0.00249081	0	0.00936113		Expected proportion according to 10X Genomics	Doublets	0.05	0.08	0.06	0.07	0.06	0.07	0.07
Expected	Proportion	Neotypic doublets	0.296155	0.333769	0.234901	0.206295	0.407353	0.382917	0.28902			Triplets	0.006	0.01	0.008	0.01	0.008	0.01	0.01
		Embdedded doublets	0.333212	0.315308	0.352164	0.267751	0.283571	0.228309	0.281835
	Counts	Neotypic doublets	195.463	220.288	155.034	136.155	268.853	252.725	190.753
		Embdedded doublets	219.92	208.103	232.428	176.716	187.157	150.684	186.011
	Proportion	Neotypic triplets	0.0575989	0.0554179	0.0298217	0.0268972	0.11725	0.111852	0.0496781
		Ebedded triplets	0.175671	0.147286	0.194749	0.126779	0.125035	0.0847359	0.128595
	Counts	Neotypic triplets	5.75989	5.54179	2.98217	2.68972	11.725	11.1852	4.96781
		Ebedded triplets	17.5671	14.7286	19.4749	12.6779	12.5035	8.47359	12.8595
		Noeotypic mulitplet	201.222	225.83	158.017	138.845	280.578	263.911	195.721
		Embedded multiplet	237.487	222.832	251.903	189.393	199.66	159.157	198.87
Observed	Counts	Neotypic doublets	661	1324	870	1072	671	1324	644
		Neotypic triplets	212	233	440	242	172	216	0
		Neotypic multiplet	873	1557	1310	1314	843	1540	644
		Embedded doublets	-259.4	-322.08	-310.8	-357.37	-165.14	-581.3	81.34
		Embedded triplets	-163.808	-107.76	-365.44	-139.91	-104.552	-109.9	103.62
		Embedded multiplets	-423.208	-429.84	-676.24	-497.28	-269.692	-691.2	184.96
	Total percentage of multiplets that are present in the data if we have the expected number of embedded multiplets)		0.138258	0.142114	0.167586	0.147262	0.12367	0.160147	0.0813425
			Monocytes
		Individual ID	C1	C2	C3	C4	S1	S2	S3
Counts		Total	8032	12524	9320	10209	8431	10610	10362
		Monocytes	773	918	541	583	1724	1879	1859
		T cells	4474	6456	5381	5099	4158	4526	5157
		B cells	1117	2716	1219	1313	1105	1890	716
		Platelets	8	0	0	34	21	0	97
Proportion		Monocytes	0.09624	0.0732993	0.0580472	0.0571065	0.204483	0.177097	0.179406
		T cells	0.557022	0.51549	0.577361	0.499461	0.49318	0.426579	0.497684
		B cells	0.139069	0.216864	0.130794	0.128612	0.131064	0.178134	0.0690986
		Platelets	0.000996016	0	0	0.00333039	0.00249081	0	0.00936113
Monocyte doublets	Expected proportion of neotypic doublet involving a monocyte		0.461892	0.324411	0.352476	0.352171	0.659413	0.584948	0.722526
	Expected number of neotypic doublet involving a monocyte		90.2826	71.4639	54.646	47.9498	177.285	147.831	137.824
Monocyte triplets	Expected proportion of neotypic triplet involving a monocyte		0.989847	1	1	0.94654	0.988245	1	0.956751
	Expected number of neotypic triplet involving a monocyte		5.70141	5.54179	2.98217	2.54593	11.5872	11.1852	4.75296
Monocyte multiplet	Expected number of neotypic multiplet involving a monocyte		95.984	77.0056	57.6282	50.4957	188.872	159.016	142.577
	Observed number of neotypic multiplet involving a monocyte		558	707	761	684	635	857	403
