## Supplementary Table 7 for "Single-cell characterization of the human immune landscape reveals dysfunction in monocyte-mediated cellular interactions in symptomatic malaria"

### Sheet: Non-classical monocyte singlets
	x
1	VSIR,TYROBP,XRCC6,SNX18,CFD,GPR153,ACTG1,FRAT2,RNF144B,VMO1,CDKN1C,TMC6,ENO1,ETS2,NEURL1,ATP5F1B,GNB2,MAP2K3,SAT1,FTH1,GRK2,KCNAB2,RGS19,RAB24,PIK3CG,CYBA,ITGB2,ATP6V0C,UNC119,MT2A,SLC11A1,SH3BGRL3,PIK3AP1,RHBDF2,BID,WDR11,STXBP2,RAC2,CDH23,SYNGR2,ADCY7,HIST1H1E,KYNU,HS3ST3B1,MKNK2,JPT1,LILRB2,CEBPD,C4orf48,LILRA5,SH3TC1,CDKN2D,RASSF1,KMT2C,PSMB9,NLRC5,HK3,ARPC1B,YBX1,SLC16A3,PTPRJ,PHC3,TFRC,FLNA…
2	LYZ,VCAN,MS4A6A,S100A8,STAB1,KLF10,ITGAM,S100A9,CD14,CCR1,CD93,PPIF,NAB2,LDLR,CD300LB,SRGN,CD36,CSF3R,GPR35,PXN,APOBEC3A,NLRP3,LY86,FPR2,CD163,GRN,CPVL,SELL,CAPG,CCR5,SLC2A3,AHR,DDIT4,ZNF385A,PTAFR,IGSF6,DYSF,GAS7,SIRPA,IRF2BP2,ENTPD1,LIMK2,ALDH2,DSE,JAML,TREM1,TNFAIP2,AP1S2,GPR183,PHLDA2,PLBD1,ITGA5,SULF2,PLA2G7,DUSP6,OSM,HBEGF,FCAR,GPR84,ASGR2,ARHGEF10L,RGCC,FXYD6,ACTN1,QPCT,LHFPL2,TFEC,SEMA4A,…
3	PECAM1,MS4A7,FCGR3A,LST1,SLC44A2,CYTIP,ADGRE1,OAZ1,MBD2,DRAP1,OAS1,KLF2,TSC22D3,RHOB,RGS2,BTG1,LYN,SIGLEC10,TMSB4X,AIF1,PFN1,VNN3,STK17B,LILRA1,SPN,IFITM2,FCGR3B,CD79B,TCF7L2,EVI2B,JUP,TESC,LYST,SMAP2,MTSS1,CDKN1B,CSF1R,PPDPF,LMO2,GNG2,RHOC,TGFBR2,CCNG2,FCER1G,SELPLG,RNF149,MTPN,GRK3,CHST2,CCM2,PKN1,WASF2,INPP5D,ANXA4,PTPN6,SERPINA1,CYP4F22,ARL6IP5,PLCB2,LYPD2,COTL1,CX3CR1,DOCK5,ATG3,P2RY10,ZNF21…
4	CCL3L1,CCL3,CCL4L2,CCL4,TNFAIP3,NFKBIA,ICAM1,ZC3H12A,DUSP2,PTX3,CXCL2,CXCL3,RNF19B,IL1RN,IRAK2,PLEK,G0S2,DRAM1,NFKBID,CXCL8,IL1A,RALGDS,B3GNT5,PIM3,NINJ1,MFSD2A,ZC3H12C,RIOX1,GADD45B,CD80,OLR1,NFKB2,NFKBIZ,TNFAIP6,ARL5B,BCL2A1,CLIC4,P2RX7,NFKB1,KCNJ2,ASTL,RELB,BTBD19,GPR132,IL6,LRRC32,TICAM1,KMO,AZIN1,MSC,ATP2B1,ADAM17,MYC,SLAMF7,IL18,REL,ABCF1,ERN1,CSRP2,TSC22D2,CCL20,IL4R,PNRC1
5	BHLHE40,MARCKS,LITAF,IFI30,KDM6B,CTSB,CD63,SRC,PTPRE,CCRL2,RAB20,P2RX4,SLC3A2,PEA15,IRF8,HIVEP3,EIF4A1,MAPK6,CMKLR1,FBP1,LGALS3,CTSD,MSR1,NCR3LG1,ZMIZ1,LCP2,LIPA,SQSTM1,FUS,SMAD3,IFITM10,GAS2L3,B4GALT1,HIC1,SLC15A3,EHD4,ATP1B1,NOP10,E2F3,PLEKHM2,LAMP2,SLC26A11,TIMP1,SORBS3,CD300A,DOT1L,SPNS1,YWHAE,UBTD2,ELMO1,MAFG,GIMAP5,SLC25A25,DDX21,SREBF1,ARL4C,ATP6V1B2
6	HSPA1A,SLC1A3,HSPA1B,HSPH1,BAG3,HSP90AA1,ENPP2,HSPB1,DNAJA4,DNAJB1,NKG7,HSPA4L,ADM,FLT1,HSP90AB1,FAM20C,MCTP2,HSPA8,TRIM25,EBI3,MYH11,BATF,ARMH2,MAT2A,DOC2B,ZC3HAV1,ADCY3,OPTN,PLXNA1,DNAJA1,CSF2RB,HSPD1,TNFRSF1A,CPM,BEND4,IL17RA,PGS1,MAPK14,AHSA1,MTHFS,TNFAIP8,SERPINH1
7	S100A12,CLEC5A,CLEC4D,MCEMP1,STEAP4,CCR2,PADI2,CES1,FMN1,SEMA6B,SDC4,PROK2,SERPINB2,CYP1B1,ADAM19,PADI4,CD82,FUT7,PLIN5,ITGA1,TNFRSF10D,AK4,IL1R2,NRG1,COL8A2,SCX,TMEM45A,SH3BP5,CYP2S1,ACTL10,CLEC6A,IDH1,IL10,FSCN1
8	SGK1,MAFB,PHACTR1,FFAR2,RASGEF1B,PFKFB3,TRIB1,CXCR4,EMILIN2,AKIRIN2,DDIT3,ZEB2,C3AR1,C15orf39,CEBPB,PLK3,MIDN,NFIL3,ZBTB7A,RAB1A,CDC42EP3,ZNF267,PURB,S100B,ZFYVE16,ARL8B,USP36
9	EGR3,EGR1,DUSP1,EGR2,TNF,IER2,NR4A1,BTG2,JUNB,FOS,HES1,FOSB,NR4A2,KLF6,ADORA2A,EHD1,NR4A3,NEU1,OTUD1,MCL1,CCNL1
10	SLC39A8,MARCO,PIM1,TNIP3,LMNB1,FCGR1A,FCGR1B,NFE2,SBNO2,SLCO4A1,SH3PXD2B,P4HA2,ANKRD22,ADGRB1,LILRA6,KIFC3,CD274,TIFA,HIP1R
11	WARS,GBP5,LAP3,GBP1,APOL6,STAT1,GBP2,TYMP,SCO2,UBE2L6,TNFSF10,SLC31A2,TAP1,GBP4,APOL3,PARP14,IFIT2,TXNIP,PSMB10
12	LSP1,DDX3Y,LCP1,CD52,MGAT1,PLEKHO2,SIGLEC14,UTY,SEMA4D,KDM5D,RFLNB,ANXA5,TTYH3,CD68,GAA,RNH1,AHNAK,SH2B3
13	IL1B,PPP1R15A,BCL3,PDE4B,NFKBIE,BCL6,CSRNP1,CDC42EP2,ATF3,SLC35B2,B4GALT5,HIF1A,PPP1R15B,IRGQ,MAPK1IP1L,CFLAR
14	HLX,FOLR3,LRG1,HP,RNASE2,ACAP1,HIP1,NT5DC2,GPR141,RAB13,TNFRSF9,FAM218A,ALOX5AP
15	CLU,ITGA2B,PPBP,F13A1,TUBB1,SEPTIN5,MPIG6B,SLC40A1,MFAP3L,DMTN,LTBP1,CD9,SNCA
16	LY6E,EPSTI1,IFI6,ISG15,OAS3,IFI44L,IFI44,STAT2,BST2,RNF213,OASL

### Sheet: Non-classical monocyte-T cell c
	x
1	VSIR,TYROBP,SNX18,ACTG1,XRCC6,GNB2,CYBA,GRK2,MAP2K3,ITGB2,ARPC1B,TMC6,CFD,ATP5F1B,SH3BGRL3,CDKN1C,SAT1,FTH1,SLC11A1,TBC1D10C,HIST1H1E,LIME1,ENO1,KCNAB2,TERF2IP,KLF2,FRAT2,RAB24,MT2A,NR4A1,MS4A7,PIK3CG,BID,RNF144B,TAPBP,ATP6V0C,RUNX3,YBX1,RGS19,S100A6,MKNK2,STXBP2,GRK6,S100A4,PSMB9,ADCY7,NEURL1,IFITM3,LY6E,PTPRJ,MYD88,RBCK1,CUL4A,UNC119,LFNG,SLC16A3,CDK5RAP3,NLRC5,C4orf48,TMBIM6,VMO1,GPR153,H2AFX,…
2	MKI67,TYMS,RRM2,PCLAF,TK1,CDT1,SPC25,CDK1,NCAPG,CDCA5,SKA1,FOXM1,MYBL2,CCNA2,SPC24,ANLN,UHRF1,E2F8,NUSAP1,MELK,HIST1H1B,KIF11,PKMYT1,KIFC1,CKAP2L,ZWINT,MCM10,ESPL1,E2F7,CDC6,DTL,HIST1H2BH,ESCO2,EXO1,STMN1,CDC45,MND1,POLQ,CDC25C,KIF18B,RAD51,CDC25A,DIAPH3,STIL,HASPIN,SHCBP1,MCM2,CHEK1,ORC1,DSCC1,GINS2,FANCI,CLSPN,RECQL4,CENPM,TCF19,HIST1H2BB,FAM111B,NT5DC2,NUF2,RAD54L,MCM4,NDC80,NCAPH,PCNA,CCNE2,G…
3	VCAN,STAB1,S100A12,CD163,S100A8,LYZ,MCEMP1,HLX,RNASE2,CLEC4D,STEAP4,S100A9,MS4A6A,HP,PADI2,CES1,SEMA6B,CD36,FOLR3,QPCT,LRG1,CD14,CLEC4E,FPR1,CLEC6A,MGST1,RNASE6,TFEC,CD93,CLEC5A,PLBD1,CCR1,DYSF,SLC1A3,ASGR2,GPR84,GRN,FCAR,NFE2,ITGAM,PADI4,MNDA,CCR2,CSF3R,DSE,LDLR,SLC39A8,PTAFR,CAPG,CRISPLD2,MARCKS,DUSP6,PTGS2,LIMK2,FXYD6,HPR,ST14,CD63,CREB5,IL1RN,MARC1,GM2A,FCGR1A,APLP2,NECTIN2,ZNF385A,FBP1,FES,T…
4	PSAP,CTSS,FCER1G,IFI30,SERPINA1,CD68,PECAM1,COTL1,AIF1,LST1,VASP,FCGR3A,LILRB1,LILRB2,S100A11,GRINA,OAZ1,SPI1,LYN,CSF1R,PIK3AP1,LILRA1,LILRA5,TYMP,LRRC25,MTSS1,CTSB,PLXNB2,SIGLEC10,WARS,SCO2,TNFRSF1B,FGR,MIDN,FTL,CTSZ,RHOB,C5AR1,TCIRG1,HCK,BCL2A1,SLC7A7,NPC2,LAPTM5,SYNGR2,STAT1,C3AR1,CXCL16,PRKACA,MPEG1,CYBB,C15orf39,STX11,SLC31A2,PTPN6,LTA4H,CX3CR1,GNS,CFP,CSK,BRI3,PKN1,ARAP1,LYST,ANXA4,EHBP1L1,…
5	IL7R,LTB,RCAN3,TCF7,S1PR1,SPOCK2,LEF1,CCR7,DGKA,SELL,ETS1,LDHB,CD28,GPR183,LEPROTL1,MGAT4A,NELL2,CDKN1B,SATB1,FCMR,NPDC1,TNFRSF4,CCR6,MAL,ITK,TRAT1,SPTAN1,PBXIP1,OXNAD1,PIM2,AQP3,RHOH,ACAP1,FAM102A,UBA52,PIK3IP1,TESPA1,EEF1G,COL5A3,TOMM7,CD96,ADAM19,CCR4,ERN1,DUSP16,ZC3H12D,TRAF1,EVL,CDR2,CAMK4,PNRC1,PLCG1,SLC38A1,STK17A,MLLT6,ARHGAP15,FLT3LG,PCED1B,DPP4,LBH,FOXP1,EEF1B2,ARID5B,MAF,PDE7A,RACK1,AB…
6	CST7,NKG7,CCL5,GNLY,GZMA,KLRD1,PRF1,GZMB,ADGRG1,CTSW,IL2RB,B3GNT7,FGFBP2,GZMH,PRSS23,CD8A,FCRL6,C12orf75,SYNE1,SPON2,S1PR5,KLRK1,C1orf21,EFHD2,TRDC,KLRC3,KLRF1,BHLHE40,NCAM1,SAMD3,IKZF3,TIGIT,SLAMF6,KLRC4,TBX21,CD99,CLIC3,MATK,PYHIN1,PRKCH,AKNA,CEP78,TOX,EOMES,CD247,MXRA7,NCR1,HOPX,ENC1,TGFBR3,PTPN22,CHST12,SH2D2A,NMUR1,NFATC2,KLRC1,PLAAT4,TRGC2,LPXN,GZMM,KLRG1,CD7,STOM,LITAF,FASLG,ADGRG5,SLA2,FY…
7	NR4A2,CXCR4,TNFAIP3,BTG1,CREM,PIK3R1,ZFP36L2,TENT5C,JUN,CD69,TSC22D3,PER1,RORA,JUND,YPEL5,KLRB1,ZNF331,GPRIN3,CNOT6L,SLC2A3,DNAJB1,SC5D,P2RY8,TAGAP,PDE4B,RNF125,RGS1,STAT4,PDE4D,SMCHD1,RGCC,CCSER2,DDIT4,USP36,PARP8,NR4A3,ZBTB10,PPP2R5C,CYTIP,IRF2BP2
8	HSPA1A,HSPH1,HSPA1B,HSP90AA1,BAG3,ETS2,FPR2,ACSL1,HSPB1,HSP90AB1,PIM1,DNAJA4,AHSA1,ADM,TRIM25,SBNO2,HSPA8,SOCS3,SLCO4A1,SERPINB9,BATF,MAT2A,RIN2,ENPP2,TUBA1C,ATP6AP1,HSPD1,IFI16,MCTP2,CSF2RB,DNAJA1,SH3BP5,CHORDC1,DOC2B,EBI3,CD53,NFKB1
9	MZB1,JCHAIN,DERL3,TNFRSF17,POU2AF1,TNFRSF13B,CAV1,GLDC,IGHA2,KLHL14,IGHA1,IGLC1,CD38,BLNK,CPNE5,FAM30A,BHLHE41,PDLIM1,DENND5B,COBLL1,TXNDC5,RASGRP3,RGS13,IRF4,COL4A4,ITM2C,CXXC5,PARM1,GNG7,GPT2,TPD52,MYL6B,PALM2-AKAP2,ZBTB32,TP63,SEL1L3
10	TRAC,CD3E,CD5,BCL11B,SYNE2,IL32,CD52,CD3D,ICOS,CD6,CD2,LCK,SEPTIN1,TRBC1,TC2N,ANXA6,TRBC2,IL2RG,ITGB7,RASGRP1,CD3G,CLEC2D,PXN,TRIB2,ITM2A,OPTN,SIRPG,PRDX2,SKAP1,LRBA,BIN1,EMB,THEMIS,LRIG1
11	CD83,MAFB,IL1B,SGK1,FFAR2,NINJ1,ICAM1,CCL3,NFKBIA,IER3,PLEK,NFKBIZ,CCL4,CXCL8,G0S2,PLAUR,PPP1R15A,RASGEF1B,ZEB2,C15orf48,SLAMF7,PHACTR1,RAB20,NFKB2,KDM6B,RNF19B,PIM3,GPR35
12	OSBPL10,CD79A,MS4A1,IGHG3,BANK1,IGHM,PAX5,CD19,IGHD,FCRLA,FCRL2,FCRL1,SIGLEC6,BLK,FCRL5,SOX5,TNFRSF13C,SNX22,EBF1,P2RX5,PPP1R14A,CD72,RALGPS2,CD22,SYNPO,MGAT3,LY9
13	ACTB,TUBA1B,RHOA,TMSB4X,EMP3,S100A10,MSN,LCP1,CFL1,POTEM,ARF6,CAPZA1,SRGN,PFN1,VIM,ADGRE5,SASH3,RAB31,CALM2,CALR,HSP90B1,HSPA5,ADA,ADAM10
14	SPIB,LILRA4,CLEC4C,PTPRS,LAMP5,EPHA2,TSPAN13,GAS6,NIBAN3,SPNS3,PALD1,FLT3,P2RY6,NRP1,SLC12A3,TCF4,SEMA7A,MAP1A,RUBCNL,PTCRA,SERPINF1,TLR9,KRT5,IRF7
15	SARAF,B2M,EIF1,JUNB,JUP,NOP53,WIPF1,EEF2,TMEM176B,MAPK1IP1L,EIF2S3,EIF4B,RHOQ,FAM107B
16	CLU,SPARC,F13A1,ITGA2B,ITGB3,TUBB1,SEPTIN5,ALOX12,LTBP1,MYLK,C2orf88
17	CD27,FXYD2,GZMK,BICDL1,SH2D1A,MYB,AFF3,CNN2,ISG20,CTLA4
